# Cytoplasmic accumulation of FUS triggers early behavioral alterations linked to cortical neuronal hyperactivity and defects in inhibitory synapses

**DOI:** 10.1101/2020.06.09.141556

**Authors:** Jelena Scekic-Zahirovic, Inmaculada Sanjuan-Ruiz, Vanessa Kan, Salim Megat, Pierre De Rossi, Stéphane Dieterlé, Raphaelle Cassel, Pascal Kessler, Diana Wiesner, Laura Tzeplaeff, Valérie Demais, Hans-Peter Muller, Gina Picchiarelli, Nibha Mishra, Sylvie Dirrig-Grosch, Jan Kassubek, Volker Rasche, Albert Ludolph, Anne-Laurence Boutillier, Magdalini Polymenidou, Clotilde Lagier-Tourenne, Sabine Liebscher, Luc Dupuis

## Abstract

Gene mutations causing cytoplasmic mislocalization of the RNA-binding protein FUS, lead to severe forms of amyotrophic lateral sclerosis (ALS). Cytoplasmic accumulation of FUS is also observed in other diseases, with unknown consequences. Here, we show that cytoplasmic mislocalization of FUS drives behavioral abnormalities in knock-in mice, including locomotor hyperactivity and alterations in social interactions, in the absence of widespread neuronal loss. Mechanistically, we identified a profound increase in neuronal activity in the frontal cortex of *Fus* knock-in mice *in vivo*. Importantly, RNAseq analysis suggested involvement of defects in inhibitory neurons, that was confirmed by ultrastructural and morphological defects of inhibitory synapses and increased synaptosomal levels of mRNAs involved in inhibitory neurotransmission. Thus, cytoplasmic FUS triggers inhibitory synaptic deficits, leading to increased neuronal activity and behavioral phenotypes. FUS mislocalization may trigger deleterious phenotypes beyond motor neuron impairment in ALS, but also in other neurodegenerative diseases with FUS mislocalization.
