## Supplementary Table 1 for "Cytoplasmic accumulation of FUS triggers early behavioral alterations linked to cortical neuronal hyperactivity and defects in inhibitory synapses"

### Sheet: Common_GO_Analysis
WikiPathways_2019_Mouse
GO_Term	NumberOfGenes	Adjusted_Pvalue	Gene_name
primary_Focal_Segmen al_Glomerulosclerosis	1972-05-01	0.08882788	Kirrel3,Cdkn1a,Trpc6,Fat1,Plce1
neural_Crest _Differentiation	5/101	0.20350652	Dct,Dlx5,Zic1,Zic5,Fgfr1
endochondral_Ossifica ion	1962-04-01	0.14392410	Ptch1,Spp1,Igf1,Fgfr1
striated_Muscle_Contraction	1945-03-01	0.27971187	Myl4,Tnnc1,Tnnt2
Alanine_and_aspar ate_metabolism	2015-02-01	0.23465195	Gad2,Abat
non-odorant _GPCRs	7/267	0.28498964	Vipr2,Ednrb,Grm4,P2ry1,Htr2c,Nmbr,Tacr1
SIDS_Susceptibility_Pathways	1961-03-01	0.39900880	C4b,Vipr2,Scn5a
lung_fibrosis	1961-03-01	0.35467449	Spp1,Tgfa,Igf1
peptide_GPCRs	1971-03-01	0.47477451	Ednrb,Tacr1,Nmbr
KEGG_2016
GO_Term	NumberOfGenes	Adjusted_Pvalue	Gene_name
GABAergic_synapse	1988-06-01	0.04475347	Slc6a13,Gad2,Abat,Slc6a11,Hap1,Gabrg1
adrenergic_signaling_in_cardiomyocytes	7/148	0.06134662	Myl4,Mapk11,Tnnc1,Tnnt2,Scn5a,Rapgef3,Cacng5
calcium_signaling_pathway	7/180	0.12964732	Ednrb,Pde1c,Tnnc1,Plce1,Htr2c,Tacr1,Mylk
signaling_pathways_regulating_pluripotency_of_stem_cells	6/142	0.14113523	Mapk11,Meis1,Dlx5,Zic3,Igf1,Fgfr1
proteoglycans_in_cancer	7/203	0.15379226	Tiam1,Mapk11,Cdkn1a,Ptch1,Plce1,Igf1,Fgfr1
Rap1_signaling_pathway	7/211	0.15878695	Tiam1,Mapk11,P2ry1,Plce1,Igf1,Rapgef3,Fgfr1
neuroactive_ligand-receptor_interaction	8/277	0.16510145	Vipr2,Ednrb,Grm4,P2ry1,Htr2c,Nmbr,Tacr1,Gabrg1
cardiac_muscle_contraction	1978-04-01	0.20534835	Myl4,Tnnc1,Tnnt2,Cacng5
hypertrophic_cardiomyopathy	1983-04-01	0.22706739	Tnnc1,Tnnt2,Igf1,Cacng5
prostate_cancer	1989-04-01	0.26038898	Cdkn1a,Tgfa,Igf1,Fgfr1
Reactome_2016
GO_Term	NumberOfGenes	Adjusted_Pvalue	Gene_name
GABA_synthesis,_release,_reuptake_and_degradation	2019-05-01	0.0009474319	Slc6a13,Gad2,Slc6a11,Abat,Stx1a
G_alpha_(q)_signalling_events	9/191	0.0500293787	Ednrb,Trpc6,Grp,P2ry1,Htr2c,Cck,Nmbr,Tacr1,Nts
neuro oxicity_of_clostridium_toxins	2020-10-03	0.0432790358	Syt2,Sv2c,Stx1a
neurotransmitter_Release_Cycle_	1951-05-01	0.0378038610	Slc6a13,Gad2,Abat,Slc6a11,Stx1a
muscle_contraction	8/196	0.1349405748	Myl4,Tnnc1,Tnnt2,Fkbp1b,Myh11,Scn5a,Mylk,Cacng5
GPCR_ligand_binding	12/447	0.2129977051	Ednrb,Grm4,Ramp3,Grp,Ptch1,Penk,P2ry1,Htr2c,Cck,Nmbr,Tacr1,Nts
neuronal_System	9/301	0.3930113253	Kcnj9,Rasgrf2,Kcnb2,Slc6a13,Gad2,Abat,Slc6a11,Kcna5,Stx1a
uptake_and_actions_of_bacterial_toxins	2027-03-01	0.3530547066	Sv2c,Syt2,Stx1a
peptide_ligand-binding_receptors	7/193	0.3359696364	Ednrb,Grp,Penk,Cck,Nmbr,Tacr1,Nts
gastrin-CREB_signalling_pathway_via_PKC_and_MAPK	11/432	0.3173838927	Ednrb,Trpc6,Grp,Rasgrf2,P2ry1,Htr2c,Cck,Nmbr,Tacr1,Nts,Fgfr1
GO_Molecular_Function_2016
GO_Term	NumberOfGenes	Adjusted_Pvalue	Gene_name
gated_channel_activity	12/323	0.04799778	Clic6,Clic4,Trpc6,Kcnj9,Kcnb2,Fkbp1b,Kcna5,Scn5a,Trpm3,Ano2,Gabrg1,Cacng5
neuropeptide_hormone_activity	2023-04-01	0.02914520	Grp,Penk,Cck,Nts
ion_channel_activity	13/396	0.02723714	Clic6,Clic4,Trpc6,Kcnj9,Kcnb2,Kcna5,Ano2,Gabrg1,Fkbp1b,Slc26a7,Scn5a,Trpm3,Cacng5
subssrate-specific_channel_activity	13/406	0.02624208	Clic6,Clic4,Trpc6,Kcnj9,Kcnb2,Kcna5,Ano2,Gabrg1,Fkbp1b,Slc26a7,Scn5a,Trpm3,Cacng5
channel_activity	13/427	0.03461354	Clic6,Clic4,Trpc6,Kcnj9,Kcnb2,Kcna5,Ano2,Gabrg1,Fkbp1b,Slc26a7,Scn5a,Trpm3,Cacng5
passive_transmembrane_transporter_activity	13/427	0.02884462	Clic6,Clic4,Trpc6,Kcnj9,Kcnb2,Kcna5,Ano2,Gabrg1,Fkbp1b,Slc26a7,Scn5a,Trpm3,Cacng5
chloride_channel_activity	1972-05-01	0.08190623	Clic6,Clic4,Slc26a7,Ano2,Gabrg1
anion_channel_activity	1980-05-01	0.11614562	Clic6,Clic4,Slc26a7,Ano2,Gabrg1
calmodulin_binding	7/170	0.12027812	Grm4,Pde1c,Rasgrf2,Myh11,Scn5a,Sn b1,Mylk
metal_ion_transmembrane_transporter_activity	11/400	0.12834332	Trpc6,Slc30a3,Kcnj9,Kcnb2,Fkbp1b,Slc6a13,Slc6a11,Kcna5,Scn5a,Trpm3,Cacng5
GO_Cellular_Component_2016
GO_Term	NumberOfGenes	Adjusted_Pvalue	Gene_name
synapse_part	14/395	0.01043570	Syt2,Slc30a3,Ptch1,Gad2,Cck,Gabrg1,Syt6,Synpr,Tanc1,Grm4,Sv2c,P2ry1,Stx1a,Cacng5
cell-cell_junction	11/335	0.08321736	Tiam1,Clic4,Trpc6,Fndc1,Fat1,Nhs,Kcna5,Amotl1,Scn5a,Plxdc1,Mylk
ion_channel_complex	9/258	0.13097784	Clic6,Clic4,Kcnb2,Fkbp1b,Kcna5,Scn5a,Ano2,Gabrg1,Cacng5
synaptic_vesicle_membrane	2022-03-01	0.16103870	Slc30a3,Gad2,Stx1a
chloride_channel_complex	1950-04-01	0.14129728	Clic6,Clic4,Ano2,Gabrg1
synaptic_vesicle	1986-05-01	0.12116495	Synpr,Sv2c,Syt2,Slc30a3,Syt6
transmembrane_transporter_complex	9/286	0.11592435	Clic6,Clic4,Kcnb2,Fkbp1b,Kcna5,Scn5a,Ano2,Gabrg1,Cacng5
transporter_complex	9/291	0.11432703	Clic6,Clic4,Kcnb2,Fkbp1b,Kcna5,Scn5a,Ano2,Gabrg1,Cacng5
troponin_complex	2020-08-02	0.15842445	Tnnt2,Tnnc1
receptor_complex	8/272	0.22660091	Nrp2,Ramp3,Gpr101,Plxdc1,Il13ra1,Gabrg1,Fgfr1,Cacng5
GO_Biological_Process_2016
GO_Term	NumberOfGenes	Adjusted_Pvalue	Gene_name
neurotransmitter_secretion	1957-08-01	0.0002363323	Grm4,Syt2,Slc6a13,Gad2,Abat,Slc6a11,Stx1a,Baiap3
neurotransmitter_transport	1999-09-01	0.0007804251	Syt2,Grm4,Sv2c,Slc6a13,Gad2,Abat,Slc6a11,Stx1a,Baiap3
Ras_protein_signal_transduction	10/148	0.0018125147	Tiam1,Mapk11,Cdkn1a,Arhgdig,Plce1,Eps8l1,Igf1,Rreb1,Arhgap6,Rapgef3
regulation_of_system_process	15/371	0.0021115284	Tnnc1,Kcnb2,Pbx3,Htr2c,Kcna5,Cck,Igf1,Tacr1,Myl4,Ednrb,Tnnt2,P2ry1,Fkbp1b,Plce1,Scn5a
regulation_of_neurotransmitter_levels	1990-08-01	0.0017177270	Grm4,Syt2,Slc6a13,Gad2,Abat,Slc6a11,Stx1a,Baiap3
signal_release	9/124	0.0017552140	Sy 2,Grm4,Fkbp1b,Slc6a13,Gad2,Abat,Slc6a11,Stx1a,Baiap3
phospholipase_C-activating_G-protein_coupled_receptor_signaling_pathway	1952-06-01	0.0055778612	Ednrb,P2ry1,Htr2c,Plce1,Tacr1,Nmbr
muscle_system_process	11/237	0.0075222859	Myl4,Ednrb,Tnnc1,P2ry1,Fkbp1b,Myh11,Igf1,Scn5a,Tacr1,Sntb1,Mylk
embryonic_morphogenesis	14/403	0.0117300334	Eomes,Dlx2,Dlx5,Dlx6,P ch1,Satb2,Ovol2,Pou3f4,Rbp4,Zic3,Zic1,Lrig1,Sp9,Fgfr1
regulation_of_epithelial_cell_proliferation	11/258	0.0132427225	Nrp2,Ednrb,Dlx5,Dlx6,Ptch1,Tgfa,Igf1,Scn5a,Tacr1,Ovol2,Bmp5
