## Supplementary Table 2 for "Cytoplasmic accumulation of FUS triggers early behavioral alterations linked to cortical neuronal hyperactivity and defects in inhibitory synapses"

### Sheet: GABA_stats
Statistics for GABA-related genes at 5 months
genes_name	gene_type	meanBase	mean_WT	mean_FUS	log2FC	p-value	Adjusted p-value
Abat	protein_coding	12858.5519079289	10505.7476552976	15211.3561605603	0.533969944571983	0.000214482967922791	0.00575046227511915
Dlx1	protein_coding	790.192339656833	699.834233221687	880.550446091979	0.33139241988389	0.00285694777097841	0.136354294577981
Dlx2	protein_coding	111.010593973581	76.9000996224683	145.121088324693	0.916199807238563	0.00378244027691447	0.0564520675230565
Dlx5	protein_coding	115.927208641219	52.7437620790438	179.110655203395	1.7637787793835	1.11137734568804e-07	8.3945659410345e-06
Dlx6	protein_coding	472.338917088049	273.548246707738	671.129587468361	1.29479605209093	2.88865543804374e-11	4.17312552602823e-09
Gabre	protein_coding	20.1761135538582	9.67512130552669	30.6771058021897	1.66481071475251	0.000818871190206554	0.0170178817182591
Gabrg1	protein_coding	1838.87262811607	1541.62418529521	2136.12107093693	0.470542308096699	0.000273430289416135	0.00707590035915147
Gabrq	protein_coding	94.5668593946097	57.7104911406821	131.423227648537	1.18731476357821	0.000223811541508393	0.00593639168920658
Gad1	protein_coding	16125.516722516	13798.2406320893	18452.7928129428	0.41935485788498	0.0049437198056917	0.0698599721829939
Gad2	protein_coding	12353.613266525	7991.53404689807	16715.6924861519	1.0646587500071	6.22475057943789e-14	1.40339831245509e-11
Hap1	protein_coding	8146.71190676126	5885.70039937498	10407.7234141475	0.822368516408954	3.62446965389625e-09	3.71102433385324e-07
Slc32a1	protein_coding	1920.90380796997	1096.03347375643	2745.7741421835	1.32492109916293	6.22432352635303e-27	5.78862087950832e-24
Slc6a11	protein_coding	6768.96473246382	5686.18886985668	7851.74059507096	0.465550490274824	0.00182444189864043	0.0322802561852194
Statistics for GABA-related genes at 22 months
genes_name	gene_type	meanBase	mean_WT	mean_FUS	log2FC	p-value	Adjusted p-value
Abat	protein_coding	7544.14982474216	8653.43189492878	6434.86775455554	-0.427361910352454	0.00333662834807367	0.0774668863696978
Dlx1	protein_coding	1520.95266486865	2180.09818366368	861.80714607361	-1.33895614369665	4.21758865221797e-18	2.28843236129605e-15
Dlx2	protein_coding	352.564416043824	484.156187817081	220.972644270568	-1.13160475327367	1.24554219977999e-08	1.92075718176598e-06
Dlx5	protein_coding	233.674626116906	329.290714225831	138.058538007981	-1.25408171704439	4.42353603758551e-09	7.36418215348042e-07
Dlx6	protein_coding	298.562799451297	372.510335598342	224.615263304253	-0.729824487932213	0.000242599847642469	0.0112471131897537
Gabre	protein_coding	10.1761135538582	19.67512130552669	13.6771058021897	-0.36481071475251	0.00818871190206554	0.0970178817182591
Gabrg1	protein_coding	1000.90114929003	1167.80243561105	833.999862969009	-0.485677173394277	0.00100074164593222	0.0337807951910301
Gabrq	protein_coding	47.4546151576752	57.2126114532034	37.6966188621469	-0.601898066893969	0.0017684942974842	0.137174746137691
Gad1	protein_coding	16554.8734327084	21484.5427892057	11625.204076211	-0.886043033130507	8.68703444827596e-09	1.38331581160047e-06
Gad2	protein_coding	6420.52438841675	7888.57094869221	4952.4778281413	-0.671613456687031	6.40124028587088e-06	0.000504183710688217
Hap1	protein_coding	4918.17440405228	5717.51191965309	4118.83688845146	-0.473150473656896	0.000967353560660461	0.0330343348803631
Slc32a1	protein_coding	2693.41466653461	3064.65106475788	2322.17826831134	-0.400244091933451	0.00601297724749093	0.0906830393469154
Slc6a11	protein_coding	6754.54015544286	8666.30707888354	4842.77323200218	-0.839583908657825	1.57342116599959e-08	2.3050620081894e-06
